# Metabolic redundancy is required for microbial polyethylene assimilation

**DOI:** 10.64898/2025.12.10.693370

**Authors:** Theo Obrador-Viel, Rocío D. I. Molina, Robyn J. Wright, Maria del Mar Aguiló-Ferretjans, Vinko Zadjelovic, Balbina Nogales, Rafael Bosch, Joseph A. Christie-Oleza

## Abstract

Polyethylene (PE) is amongst the most recalcitrant synthetic polymers, and only a limited number of microbes have been shown to utilise it as their sole carbon and energy source. Here, we investigated the metabolic basis enabling the efficient assimilation of PE oxidised scission products and its prevalence in microbial communities naturally colonising plastic surfaces. Metabolomic profiling of weathered PE (W-PE) leachates revealed a highly diverse pool of oxidised aliphatic compounds varying in chain length and oxidation state. Different plastic-degrading bacteria consumed this complex mix of metabolites to distinct extents, with consumption efficiency positively correlating with the number of redundant genes associated with the β-oxidation pathway in their genomes. Comparative proteomic analysis of two *Alcanivorax* species exhibiting contrasting PE-leachate consumption capabilities confirmed that this functional redundancy was fully activated in response to the chemically complex PE-derived substrate pool. In contrast, it remained largely uninduced in the presence of the single, structurally simple alkane hexadecane. Hence, our results indicate that efficient PE assimilation requires a broad and redundant enzymatic repertoire capable of funnelling structurally diverse oxidised aliphatic intermediates through β-oxidation. Metagenomic analysis of plastisphere communities further revealed enrichment of fatty acid degradation genes in biofilms colonising both pristine and weathered PE—as expected more strongly in W-PE—compared with wood and surrounding water controls, supporting the ecological relevance of this mechanism for PE biodegradation. Together, these findings identify β-oxidation metabolic redundancy as a key trait underpinning microbial PE assimilation and suggest that plastic degradation may be occurring under natural environmental conditions.
