## Supplementary Table S5 for "Metabolic redundancy is required for microbial polyethylene assimilation"

### Sheet: S5a
Supplementary Table S5a. Analysis of the presence of W-PE assimilation pathway in metagenomes of wood-, PE-, W-PE-colonising biofilms and the surrounding river water. Reads recruitment-based search.
			Sample
Gene	Pathway step	Align length	water 1	water 2	water 3	Wood 1	Wood 2	Wood 3	W-PE 1	W-PE 2	W-PE 3	PE 1	PE 2	PE 3
alkB	1	2626	169	112	164	479	559	553	1458	1582	1212	981	587	1160
alkJ	2	5133	1118	1075	1368	5084	5500	5913	9937	11024	7885	9019	6766	7979
adh	2	2185	0	2	0	11	10	23	24	19	17	10	8	6
alkH	3	3087	219	121	170	411	477	475	673	758	637	597	333	533
fadD	4	3905	1790	1562	2194	6937	7799	8038	16377	16559	11980	14570	10433	12699
fadE	5	3506	678	440	715	1576	1860	1845	1333	1351	1161	1418	742	1045
acadm	5	2685	4	5	5	43	46	61	90	105	78	53	62	75
acadl	5	1907	237	206	251	1064	1268	1222	2404	2547	2170	1655	1204	1779
dmdC	5	2689	3571	3136	4169	13580	15011	15893	29387	31124	23283	25017	18132	22402
echA	6	2379	247	206	335	1472	1616	1688	2617	2745	1840	2935	2067	2513
fadB	6	1950	472	269	409	1092	1269	1400	4025	3484	3235	1282	666	1431
fadA	7	1203	307	180	328	812	876	1005	2505	2316	1978	1116	509	1153
ychF	SCG	1097.76	3086	2296	2905	5401	6393	6347	9318	9568	6954	9319	6449	7742
pheS	SCG	1072.14	1467	1081	1453	2976	3405	3425	4427	4384	3438	4050	2608	3551
serS	SCG	1277.1	1544	1280	1675	4011	4495	4606	7064	7198	5257	6767	4650	5877
leuS	SCG	2588.43	2407	1804	2500	5491	6197	6440	10326	10533	7768	9444	6571	8397

### Sheet: S5b
Supplementary Table S5. Analysis of the presence of W-PE assimilation pathway in metagenomes of wood-, PE-, W-PE-colonising biofilms and the surrounding river water. MAGs-based search.
	MAG abundance												Gene copies
MAG	water 1	water 2	water 3	Wood 1	Wood 2	Wood 3	W-PE 1	W-PE 2	W-PE 3	PE 1	PE 2	PE 3	alkB	alkJ	adh	alkH	fadD	fadE	acadm	acadl	dmdC	fadB	echA	fadA	YchF	SerS	PheS	LeuS
SOWE_2013-40CM-41-45_SHNE01_sp004295015_68	0.393403	0.28703	0.310559	0.589091	0.577221	0.467188	0.101082	0.139883	0.185638	0.339706	0.181127	0.130143	1	0	0	2	1	0	2	3	0	2	1	2	0	1	1	2
SOWE_Aerococcaceae_None_8	0.024546	0.0142184	0.0167445	1.03506	1.00006	1.35934	0.103492	0.129056	0.176447	0.30856	0.320196	0.264513	0	1	1	0	1	0	0	0	0	0	0	0	0	0	0	0
SOWE_Aeromonadaceae_None_107	0.037859	0.0471132	0.044556	0.828627	0.811245	1.04299	0.615854	0.42798	0.321807	0.816413	0.65645	0.780369	0	0	5	0	1	0	1	1	0	0	0	0	0	1	1	1
SOWE_Akkermansiaceae_UBA956_sp002293145_137	2.18589	2.62277	2.44792	0.0948797	0.0933527	0.0849012	0.0392864	0.0364228	0.0401907	0.0443911	0.0261435	0.0272487	0	0	0	0	0	1	0	0	0	1	0	2	1	2	1	0
SOWE_Akkermansiaceae_UBA956_sp002293145_165	0.0703509	0.0819229	0.0700047	0.535687	0.554459	0.608634	0.0990975	0.323804	0.238391	0.403924	0.167054	0.0658857	0	0	0	1	0	2	0	0	0	0	0	1	1	2	1	3
SOWE_Arcobacteraceae_Aliarcobacter_caeni_200	1.1873	0.483325	0.474124	1.76388	1.82304	1.90333	1.18191	1.15966	1.01889	1.56914	1.43896	1.49791	0	0	0	0	0	1	0	0	0	1	0	1	1	0	1	1
SOWE_Arcobacteraceae_Aliarcobacter_cloacae_191	0.138701	0.0601	0.0614362	0.62943	0.637152	0.618984	0.719089	0.738507	0.698684	1.12978	1.21739	1.32394	0	0	0	0	0	0	0	0	0	0	0	0	2	1	1	1
SOWE_Arcobacteraceae_Aliarcobacter_cryaerophilus_41	0.0849266	0.0382778	0.0353123	0.414873	0.420535	0.419146	0.372204	0.372115	0.300386	0.546539	0.501679	0.562158	0	0	0	0	0	0	0	0	0	0	0	0	1	1	0	1
SOWE_AWTP1-31_AWTP1-31_sp003962975_128	2.08766	1.636	1.44537	0.102404	0.105611	0.0881931	0.0885311	0.0659356	0.0564692	0.140476	0.093426	0.0865343	0	0	2	0	0	0	0	0	0	0	0	1	1	1	1	0
SOWE_AWTP1-31_AWTP1-31_sp003962975_72	6.8669	3.18575	2.89828	0.282479	0.283582	0.260268	0.184222	0.151556	0.13883	0.259594	0.166889	0.147536	0	0	4	4	1	1	1	1	1	1	4	2	1	0	1	0
SOWE_B-17BO_UBA2475_sp002319075_43	0.0258821	0.0200349	0.0293675	0.611818	0.590355	0.46844	0.134094	0.197802	0.261825	0.241123	0.132397	0.107754	0	0	0	4	0	0	3	2	1	2	3	1	2	2	2	2
SOWE_B-17BO_UBA2475_sp002319075_49	0.104587	0.0587463	0.0884363	0.91555	0.930879	0.706231	0.178735	0.248271	0.391442	0.366071	0.206376	0.155921	0	0	0	4	0	0	1	0	0	1	1	2	1	0	1	2
SOWE_B-17BO_UBA4416_sp002420145_101	0.0943326	0.0528192	0.0580186	0.946016	0.932361	0.821598	0.308142	0.426793	0.490883	0.475265	0.3493	0.33782	0	0	0	0	0	0	0	1	0	3	0	2	1	0	2	1
SOWE_B-17BO_UBA4416_sp002420145_144	1.27817	0.70117	0.761604	0.0468034	0.042716	0.0394087	0.0170694	0.015144	0.0202753	0.0243036	0.016104	0.0144198	0	0	0	0	0	0	0	0	0	0	0	0	0	0	1	0
SOWE_BACL12_UBA7236_sp002473275_5	0.135617	0.0848019	0.16238	1.32912	1.31417	1.02758	0.219583	0.393475	0.486833	0.865192	0.344805	0.219895	1	0	0	3	2	0	2	2	0	2	1	3	1	1	1	1
SOWE_Bacteriovoracaceae_None_211	0.511275	0.289052	0.278701	0.356625	0.35171	0.309202	0.113888	0.140935	0.155362	0.231499	0.122505	0.118929	0	0	0	0	0	0	0	0	0	0	0	0	0	0	1	0
SOWE_Burkholderiaceae_Aquabacterium_sp004297345_138	8.19692e-05	0.000350469	3.32136e-05	0.0750937	0.0700264	0.038351	1.14836	1.21457	1.16488	1.07637	1.34015	1.69225	2	2	3	5	13	0	10	7	4	1	4	6	1	1	0	2
SOWE_Burkholderiaceae_Giesbergeria_psychrophila_198	0.0477816	0.0617538	0.0597126	0.426951	0.428015	0.542694	0.263682	0.216354	0.165573	0.29025	0.272694	0.302006	0	6	3	6	7	1	15	11	7	3	13	3	2	1	2	2
SOWE_Burkholderiaceae_Giesbergeria_suum_38	0.0704772	0.0974715	0.113295	1.52084	1.49236	1.58185	0.736953	0.973942	1.06005	1.01222	0.711942	0.606857	0	2	1	2	11	0	13	7	8	2	5	5	1	1	1	0
SOWE_Burkholderiaceae_Hydrogenophaga_sp002001205_88	0.0440397	0.0618855	0.0627209	8.32716	8.46441	9.40533	12.4962	15.7537	17.586	8.77418	10.8276	10.3736	0	0	6	4	16	0	10	7	2	2	20	5	0	1	3	1
SOWE_Burkholderiaceae_Hydromonas_sp003339525_103	0.00330226	0.00460113	0.00419402	0.76432	0.731172	1.07697	0.0908134	0.0830955	0.0977953	0.404883	0.110066	0.149126	0	0	1	6	2	0	2	1	4	1	1	2	1	1	0	2
SOWE_Burkholderiaceae_Hydromonas_sp003339525_11	0.00622228	0.00674579	0.00502817	1.75725	1.7944	2.26565	0.193549	0.158673	0.256424	0.384735	0.439162	0.268594	0	2	3	8	1	0	4	1	3	1	2	3	1	1	1	2
SOWE_Burkholderiaceae_Hydromonas_sp003339525_92	0.0232305	0.0150525	0.0175456	1.1541	1.12881	1.35248	0.438163	0.333428	0.400413	0.44888	0.490031	0.42914	2	2	5	4	2	0	4	3	4	2	0	7	2	0	2	1
SOWE_Burkholderiaceae_JOSHI-001_sp001770815_179	0.00870683	0.0118446	0.0143534	0.518986	0.513069	0.598588	1.05062	0.662579	0.40752	2.52937	2.87887	2.97315	0	3	6	5	10	0	7	6	5	0	5	3	1	0	0	1
SOWE_Burkholderiaceae_JOSHI-001_sp001770815_44	0.0173557	0.0216933	0.0225501	0.535841	0.528178	0.61403	0.779926	0.670174	0.520441	2.05848	2.33609	2.36056	0	3	5	5	13	0	15	7	4	1	14	2	0	0	0	0
SOWE_Burkholderiaceae_JOSHI-001_sp005403045_172	3.19937e-05	5.12973e-05	3.88911e-05	1.50925	1.54443	1.99741	2.79023	2.23439	1.77296	5.21894	6.1022	6.03152	0	4	12	4	11	0	12	8	2	1	11	3	0	0	0	0
SOWE_Burkholderiaceae_JOSHI-001_sp005403045_209	0.0482083	0.0590394	0.0765453	1.42608	1.43772	1.6915	1.49964	1.34621	1.12938	2.60158	3.0667	3.01763	0	4	1	6	15	0	24	14	8	6	19	2	0	0	1	1
SOWE_Burkholderiaceae_JOSHI-001_sp005403045_74	0.0260069	0.0357935	0.0389113	1.14204	1.14763	1.30369	1.68642	1.48749	1.17324	4.27495	4.69068	4.89541	0	8	16	17	46	0	35	22	10	8	41	11	1	0	4	2
SOWE_Burkholderiaceae_Leptothrix_cholodnii_65	0.0933361	0.126695	0.173301	1.68059	1.63287	1.88032	0.546047	0.654984	0.810017	0.968046	0.715482	0.631428	0	1	7	7	19	0	17	11	10	5	13	8	0	1	2	1
SOWE_Burkholderiaceae_Limnohabitans_sp005789825_186	3.12872	4.38636	4.5704	0.062426	0.0592446	0.0710682	0.0313293	0.0334102	0.0332733	0.0330697	0.0295532	0.0338154	1	4	5	4	11	0	10	8	4	0	5	4	0	0	0	0
SOWE_Burkholderiaceae_Malikia_spinosa_215	13.829	18.3044	18.1868	0.893648	0.874478	0.803065	0.416583	0.369432	0.430184	0.370783	0.222576	0.253515	0	0	2	2	1	0	4	1	2	2	2	0	1	0	0	1
SOWE_Burkholderiaceae_None_100	0.0523744	0.075124	0.0768258	0.560464	0.507857	0.621704	0.433032	0.398016	0.342657	0.224435	0.205641	0.217005	0	2	5	5	12	0	5	3	3	1	9	3	1	0	0	0
SOWE_Burkholderiaceae_None_102	0.232649	0.303902	0.292143	1.80681	1.8719	2.52347	3.24643	4.04706	3.43891	0.842428	0.809535	0.848724	0	4	6	4	5	0	2	2	2	2	5	2	1	1	1	0
SOWE_Burkholderiaceae_None_109	0.0315746	0.0422	0.045043	3.72861	3.78869	5.41627	7.35359	5.42914	3.57909	9.61042	10.6221	9.81547	0	0	3	3	3	0	2	1	0	1	6	3	0	0	1	0
SOWE_Burkholderiaceae_None_116	0.0282477	0.0355426	0.0434259	1.23543	1.2034	0.760544	12.8902	14.6972	13.8346	5.37131	6.54191	8.37117	3	0	3	1	6	0	10	7	5	1	5	7	1	1	1	1
SOWE_Burkholderiaceae_None_117	0.0226822	0.0313541	0.0317147	1.93531	1.98329	2.09115	2.0118	2.54535	2.88126	1.62814	1.91677	1.84312	0	3	3	17	15	0	16	13	4	3	13	6	1	1	2	2
SOWE_Burkholderiaceae_None_118	0.0113389	0.013606	0.0175855	1.378	1.36417	1.60718	0.377493	0.448876	0.311669	0.761959	0.706542	0.704315	0	3	6	3	12	0	12	6	6	3	10	4	1	1	1	0
SOWE_Burkholderiaceae_None_120	0.0152714	0.0199951	0.020933	0.149474	0.151322	0.0896696	2.21526	2.06996	2.01614	2.06999	2.65706	3.82342	4	0	4	5	11	0	10	9	6	1	3	2	0	0	0	0
SOWE_Burkholderiaceae_None_124	0.0647318	0.0560053	0.0525848	0.251448	0.243522	0.282991	0.399428	0.305335	0.228269	0.283087	0.298807	0.348263	0	0	2	4	0	0	2	1	3	1	3	2	0	1	0	1
SOWE_Burkholderiaceae_None_133	0.0664985	0.0926607	0.116001	1.07376	1.0018	1.03497	0.300348	0.400676	0.512935	0.570517	0.371541	0.321411	0	2	6	15	26	0	18	13	6	2	18	6	1	2	1	0
SOWE_Burkholderiaceae_None_136	0.0107578	0.0163686	0.0178098	0.354228	0.350891	0.395315	0.27025	0.14322	0.117128	1.40461	1.9124	2.0296	0	4	6	8	9	0	11	6	4	4	14	4	1	0	1	2
SOWE_Burkholderiaceae_None_141	0.0230469	0.0274337	0.0605274	1.25074	1.22766	1.01881	0.238846	0.373758	0.593443	0.526568	0.315198	0.243152	1	2	6	5	9	0	15	9	5	2	14	3	0	1	1	1
SOWE_Burkholderiaceae_None_142	0.124107	0.129798	0.133761	0.399401	0.395841	0.436449	1.03398	1.1112	1.03972	1.03024	1.13036	1.13893	1	0	1	1	2	0	3	2	1	0	4	1	2	1	2	0
SOWE_Burkholderiaceae_None_145	0.0497354	0.0558795	0.0924747	1.26147	1.22433	1.12174	0.354638	0.464968	0.631521	0.694517	0.437709	0.342086	0	0	2	6	3	0	2	1	1	2	3	2	0	0	0	0
SOWE_Burkholderiaceae_None_151	0.0480772	0.0599545	0.0532283	0.643663	0.622546	0.654993	0.941379	0.80799	0.410531	0.918123	1.20573	1.31554	1	6	4	2	7	0	7	3	6	3	6	7	1	1	0	0
SOWE_Burkholderiaceae_None_154	1.23045	1.46092	1.54116	0.0087164	0.00736082	0.00784488	0.00289402	0.00344213	0.00355825	0.00293035	0.00261793	0.00354409	1	2	5	4	15	0	13	7	5	2	11	6	1	1	1	1
SOWE_Burkholderiaceae_None_155	0.0292329	0.0370308	0.0415429	2.48394	2.50259	2.75109	3.03799	3.71522	4.00409	2.47721	3.04389	3.02937	0	5	2	6	11	0	7	5	3	1	11	7	0	2	2	0
SOWE_Burkholderiaceae_None_161	0.181203	0.232658	0.2765	1.1043	1.11346	1.13499	0.508459	0.634522	0.711827	0.978971	0.876787	0.825615	0	3	3	8	6	0	7	3	4	2	12	3	1	1	0	0
SOWE_Burkholderiaceae_None_173	0.054268	0.069177	0.0974116	0.694839	0.581687	0.531606	0.154831	0.204841	0.266104	0.432802	0.215398	0.179998	1	1	2	4	12	0	11	7	3	3	16	3	1	1	0	0
SOWE_Burkholderiaceae_None_177	0.0166469	0.0238514	0.0234793	0.629887	0.555207	0.640947	1.50777	1.74544	1.66695	1.78451	2.08838	2.44086	0	0	4	1	10	0	4	3	4	2	4	4	1	0	0	0
SOWE_Burkholderiaceae_None_178	0.022868	0.0320798	0.0317168	0.282772	0.302799	0.333385	0.885051	0.993022	1.08174	0.137464	0.150321	0.141654	0	2	9	9	16	0	6	2	5	5	12	6	1	1	0	1
SOWE_Burkholderiaceae_None_185	0.0534024	0.0746325	0.0817015	0.44491	0.431676	0.544229	0.249383	0.255232	0.24347	0.310414	0.222374	0.215982	0	4	5	7	17	0	12	8	2	3	11	5	2	0	0	2
SOWE_Burkholderiaceae_None_202	0.0472265	0.0577865	0.0598154	0.448823	0.470787	0.556937	0.81476	1.09933	1.12584	0.240799	0.233653	0.229545	0	8	7	10	7	0	23	14	6	3	17	5	1	0	0	1
SOWE_Burkholderiaceae_None_203	0.0285415	0.0391158	0.0385166	0.143962	0.153052	0.171026	0.805498	1.07009	0.98231	0.0826203	0.0778708	0.087361	2	4	2	3	12	0	12	7	1	0	8	5	2	1	1	2
SOWE_Burkholderiaceae_None_206	0.0413113	0.0483203	0.0582671	6.33282	6.4148	9.43937	13.903	10.2816	6.82677	18.0653	19.9954	18.3186	0	2	6	8	13	0	5	4	2	4	14	4	1	0	2	1
SOWE_Burkholderiaceae_None_207	0.0175506	0.0235921	0.0225457	0.590661	0.595506	0.701536	1.21847	1.25838	1.05283	0.725612	0.805921	1.03529	0	7	3	14	11	0	13	8	8	1	14	10	2	1	0	2
SOWE_Burkholderiaceae_None_208	0.00839465	0.0101122	0.0120087	0.956088	0.979408	1.2729	4.58771	3.45819	2.79851	3.30011	3.80052	4.05926	0	2	5	9	3	0	4	5	4	2	7	8	1	1	0	1
SOWE_Burkholderiaceae_None_210	0.0314233	0.0414931	0.0446645	4.05588	4.1287	4.52304	6.05898	7.43511	7.93762	4.36597	5.34068	5.2384	0	0	8	6	10	0	16	10	3	1	8	2	1	0	0	1
SOWE_Burkholderiaceae_None_213	2.36318	3.0073	2.78687	0.0104027	0.0089122	0.00826258	0.00355535	0.00442572	0.00540715	0.0046783	0.00340914	0.00425046	1	2	8	6	20	0	12	10	6	5	19	9	0	0	0	2
SOWE_Burkholderiaceae_None_24	0.0107166	0.0136495	0.0130859	0.6389	0.623054	0.675806	0.135185	0.648254	0.315098	0.554306	0.16684	0.0764543	0	3	4	8	12	0	12	8	6	5	15	9	1	1	1	1
SOWE_Burkholderiaceae_None_33	0.156021	0.208759	0.211428	0.917627	0.915761	1.03046	0.452367	0.543752	0.537023	0.513507	0.511494	0.538404	0	4	5	11	10	0	11	7	4	2	5	6	1	1	3	0
SOWE_Burkholderiaceae_None_39	0.129743	0.172047	0.172775	0.417502	0.422458	0.409383	0.302633	0.360956	0.25874	0.502162	0.383145	0.370959	0	6	3	7	11	0	9	4	1	1	15	2	2	0	0	1
SOWE_Burkholderiaceae_None_52	0.034592	0.0431448	0.0459851	0.432571	0.435425	0.507067	0.474785	0.552434	0.463461	0.42346	0.467789	0.510868	0	2	3	4	8	0	5	2	3	1	9	5	1	0	0	1
SOWE_Burkholderiaceae_None_64	0.0390655	0.0597305	0.0611723	2.55396	2.64309	2.28301	0.457854	1.38853	1.54858	1.29118	0.594969	0.347916	1	2	3	8	17	0	15	9	5	3	12	6	0	1	1	1
SOWE_Burkholderiaceae_None_66	0.0158349	0.0197268	0.02233	0.410346	0.408337	0.45334	0.462032	0.38323	0.325112	1.19525	1.40119	1.45933	0	1	10	14	19	0	18	8	3	5	20	4	2	0	0	0
SOWE_Burkholderiaceae_None_69	0.0219162	0.0311084	0.0296021	0.336233	0.328906	0.357082	0.563472	0.770213	0.537345	0.600234	0.645806	0.76265	0	3	2	2	7	0	5	3	3	4	10	4	1	0	1	1
SOWE_Burkholderiaceae_None_70	0.0516728	0.0734471	0.0763446	0.875459	0.852138	0.941993	0.587698	0.662462	0.653716	0.346311	0.31389	0.314861	0	7	1	13	13	0	13	7	4	1	17	6	1	0	1	0
SOWE_Burkholderiaceae_None_83	2.26496	3.15375	2.91065	0.279868	0.275231	0.34527	0.237695	0.234761	0.218569	0.196876	0.19558	0.21534	0	2	3	3	1	0	3	1	2	2	5	2	1	0	1	1
SOWE_Burkholderiaceae_None_86	0.0929647	0.124315	0.125825	1.12701	1.1283	1.52764	2.46818	3.54822	3.58084	0.486651	0.509902	0.543046	2	6	6	3	7	0	14	7	8	2	7	10	0	2	0	0
SOWE_Burkholderiaceae_None_93	0.0113312	0.0169175	0.017807	0.101691	0.101368	0.071115	0.923699	1.02385	0.963036	0.834753	1.04318	1.21885	1	4	5	2	7	0	9	3	5	3	10	3	1	0	1	0
SOWE_Burkholderiaceae_None_96	0.0513965	0.0734741	0.0684775	0.302909	0.299747	0.302606	2.48581	3.60659	4.35432	0.126392	0.110758	0.123926	1	4	5	1	9	0	13	8	6	3	10	5	1	1	1	1
SOWE_Burkholderiaceae_None_99	0.0398798	0.0545795	0.0676404	2.29154	2.33948	2.68844	2.72868	2.46522	2.11946	6.08449	7.24299	7.46166	0	3	12	11	37	0	25	15	5	6	36	10	1	1	0	1
SOWE_Burkholderiaceae_Rhizobacter_sp001425865_135	0.0470141	0.0708828	0.0710687	0.436742	0.43843	0.513105	0.353014	0.33708	0.322441	0.470399	0.523971	0.514093	0	2	7	4	12	0	13	8	2	3	10	3	0	0	0	0
SOWE_Burkholderiaceae_Rhizobacter_sp001425865_156	0.0933285	0.122051	0.126499	0.824371	0.797244	0.900886	0.623663	0.562875	0.62089	0.817822	0.933558	0.939095	0	1	1	4	10	0	19	19	7	3	20	3	0	0	1	3
SOWE_Burkholderiaceae_Rhodoferax_sp002381045_147	0.0161374	0.0217517	0.0280496	1.23283	1.17058	1.12058	0.223717	0.400296	0.557514	0.547561	0.30843	0.232777	0	2	2	2	5	0	6	4	3	2	3	3	0	0	0	1
SOWE_Burkholderiaceae_Rhodoferax_sp002413825_81	0.0876472	0.118597	0.114056	2.5718	2.59186	2.93267	29.965	30.6994	31.2335	7.88031	8.35162	9.05421	0	4	8	9	13	0	8	6	3	4	12	9	1	1	1	0
SOWE_Burkholderiaceae_Rhodoferax_sp003415675_139	0.129186	0.16995	0.162401	0.531833	0.553832	0.607922	0.24931	0.291545	0.28514	0.329485	0.240115	0.259604	0	0	4	3	6	0	14	6	5	2	6	5	0	0	1	1
SOWE_Burkholderiaceae_Rhodoferax_sp005793295_212	1.14227	1.63769	1.5386	0.0537666	0.0550185	0.0617383	0.0456504	0.0559668	0.0468832	0.0359151	0.0325289	0.0368218	1	9	3	8	19	0	17	14	7	2	22	2	0	0	0	1
SOWE_Burkholderiaceae_Rubrivivax_sp001464055_169	0.0550756	0.0597905	0.0837016	1.12985	1.13894	1.5514	0.397944	0.378886	0.413279	0.578324	0.576137	0.55798	0	2	6	1	14	0	25	15	6	4	15	9	1	0	1	2
SOWE_Burkholderiaceae_Sphaerotilus_natans_180	0.169404	0.214659	0.255724	44.2034	44.7045	67.4842	106.012	78.3252	49.8399	117.577	133.861	115.65	0	0	5	2	4	0	6	2	3	0	5	2	0	1	0	0
SOWE_Burkholderiaceae_Sphaerotilus_natans_193	0.0456049	0.0633393	0.0668293	9.86873	10.1756	14.9878	18.1639	13.5443	8.46581	26.0932	26.4059	25.491	0	4	2	7	4	0	6	5	5	2	4	9	0	1	1	2
SOWE_Burkholderiaceae_Undibacterium_sp003970805_126	0.348202	0.382783	0.368619	0.202536	0.207567	0.251851	1.22505	1.68494	1.81876	0.207352	0.20926	0.207359	0	1	2	2	7	0	6	3	2	1	4	5	0	0	1	2
SOWE_Burkholderiaceae_Vitreoscilla_sp004359425_183	0.0320535	0.0411526	0.0601583	0.763323	0.755371	0.727172	0.149711	0.239452	0.282603	0.355789	0.208761	0.156849	0	5	6	8	18	0	12	7	5	3	15	3	0	1	2	0
SOWE_Caedimonadaceae_Caedimonas_varicaedens_53	0.961921	0.857082	0.828412	0.385603	0.395914	0.335268	0.223565	0.208767	0.175006	0.175297	0.110289	0.14653	0	0	0	0	1	0	0	0	1	0	0	2	1	1	1	1
SOWE_Chitinophagaceae_Ferruginibacter_sp003455235_30	0.0214639	0.0165768	0.0254051	0.847583	0.865109	0.708326	0.109479	0.200219	0.318171	0.410917	0.19121	0.126256	0	0	1	2	1	0	3	3	0	1	0	2	0	1	1	1
SOWE_Chitinophagaceae_None_114	0.251114	0.152387	0.159864	0.488827	0.527485	0.404756	0.154253	0.185705	0.203238	0.288767	0.209479	0.182313	0	0	1	2	2	0	2	2	0	1	0	1	0	1	1	2
SOWE_Chitinophagaceae_None_15	0.41117	0.292574	0.300416	0.768855	0.780981	0.62533	0.423649	0.457645	0.32351	0.728946	0.454881	0.376618	0	1	1	2	0	0	1	2	1	2	1	3	1	0	1	1
SOWE_Chitinophagaceae_None_192	0.15923	0.120621	0.122005	0.397555	0.391179	0.348876	0.281769	0.301684	0.189999	0.471159	0.318698	0.275933	0	1	1	2	0	0	6	2	1	0	0	2	0	1	1	1
SOWE_Crocinitomicaceae_M0103_sp006227105_111	0.120243	0.0520961	0.0455587	0.346	0.365849	0.387896	0.446832	0.481115	0.396857	0.587538	0.59615	0.651616	0	0	2	0	1	0	0	0	0	0	0	2	0	1	1	1
SOWE_Crocinitomicaceae_M0103_sp006227105_175	0.0709411	0.0428078	0.0445718	0.382182	0.399022	0.362494	0.411295	0.582753	0.483033	0.467504	0.55845	0.608526	1	0	0	3	1	0	0	0	0	1	1	3	0	1	1	1
SOWE_Cyclobacteriaceae_None_9	0.214228	0.166918	0.306642	2.30467	2.20932	1.69618	0.346195	0.600724	0.662303	1.12538	0.541903	0.390517	1	0	2	1	1	0	4	4	0	2	2	5	1	1	1	1
SOWE_Diplorickettsiaceae_Rickettsiella_sp002290645_58	0.54029	0.378048	0.362471	0.218123	0.206194	0.168218	0.167373	0.119019	0.0829401	0.162007	0.21658	0.195962	0	0	0	1	1	2	0	0	0	1	0	1	1	0	1	2
SOWE_Enterobacteriaceae_None_1	12.9269	6.96903	11.5178	0.0292037	0.0282849	0.0311681	0.0183586	0.0110637	0.00950631	0.0304594	0.0241701	0.0268865	0	1	13	9	5	1	3	2	0	3	6	4	1	1	1	1
SOWE_EnvOPS12_None_121	0.0687517	0.0617625	0.130584	2.78166	2.85218	2.10201	0.400647	0.737735	1.09209	0.981445	0.514344	0.321364	0	0	5	2	6	0	2	2	2	0	0	0	0	0	1	1
SOWE_EnvOPS12_None_160	0.0301756	0.0252708	0.050734	1.28814	1.32192	0.978444	0.187975	0.338022	0.495299	0.449008	0.232023	0.16093	0	0	2	3	8	0	5	2	0	1	2	2	1	0	2	1
SOWE_Flavobacteriaceae_Flavobacterium_glycines_21	0.229938	0.159826	0.183842	0.92894	0.934969	0.789215	0.186514	0.284912	0.353831	0.513434	0.300657	0.21167	1	0	0	2	0	0	0	0	0	1	1	2	1	1	1	2
SOWE_Flavobacteriaceae_None_159	0.489594	0.265491	0.238996	1.46376	1.50707	1.77867	0.74726	0.803979	0.590428	0.887782	1.06248	1.27109	0	0	0	3	1	0	2	0	0	0	0	0	1	1	0	1
SOWE_Flavobacteriaceae_None_184	0.365107	0.215909	0.205536	1.05628	1.08884	0.908544	0.2439	0.24365	0.182359	0.403842	0.483136	0.599687	0	0	0	2	0	0	0	0	0	3	1	0	1	1	0	1
SOWE_Flavobacteriaceae_None_189	0.119605	0.0659221	0.0611143	1.38068	1.39627	1.51314	2.50344	2.81308	2.52051	3.87919	4.23116	5.52044	0	0	0	2	1	0	1	2	0	2	1	1	1	0	1	1
SOWE_Flavobacteriaceae_None_35	3.26908	1.90182	1.69418	14.6967	15.5274	16.3932	4.74576	5.90178	4.5663	5.12726	6.56242	8.03566	0	0	0	4	0	0	2	2	0	2	1	2	2	2	2	1
SOWE_Gallionellaceae_None_37	0.278936	0.247669	0.308604	0.956809	0.905129	0.796416	0.154497	0.237575	0.300866	0.612327	0.304703	0.234758	0	0	1	0	1	1	0	0	0	0	0	0	1	1	2	1
SOWE_Hyphomonadaceae_UBA7672_sp002483135_171	0.203549	0.270552	0.299673	0.818186	0.758012	0.790354	0.174287	0.200876	0.28226	0.393196	0.231268	0.189695	0	2	4	2	4	0	18	16	9	1	9	4	0	0	0	0
SOWE_Ilumatobacteraceae_UBA2093_sp005788815_149	1.29927	1.18157	1.08563	0.00209634	0.00247103	0.000524132	0	0.000101915	0.00027949	8.32508e-05	0.000126753	0.000417904	0	2	4	4	7	0	7	1	1	1	3	1	0	0	0	0
SOWE_Ilumatobacteraceae_UBA2093_sp005788815_150	1.22608	1.54597	1.4932	0.0560773	0.055798	0.0504789	0.0271778	0.0223555	0.0250791	0.02547	0.0158045	0.0179581	0	0	1	0	0	0	4	2	0	0	2	2	0	0	1	0
SOWE_Leptospiraceae_UBA2033_sp002333425_47	0.815249	0.527574	0.562386	1.32532	1.33757	1.18331	0.376939	0.405855	0.68095	0.47522	0.28914	0.27212	0	1	1	3	5	0	6	5	3	2	1	2	1	1	1	1
SOWE_Leptotrichiaceae_None_45	0.00123666	0.0206173	0.00162089	0.512204	0.575973	0.478741	0.0853837	0.0447871	0.0601327	0.491765	0.21147	0.176033	0	0	0	0	0	0	0	0	0	0	0	0	0	1	1	0
SOWE_Methylophilaceae_Methylopumilus_universalis_42	1.57558	1.59945	1.57349	0.0781488	0.0741803	0.0647734	0.0313465	0.0290916	0.0309043	0.0305098	0.0206028	0.0211446	0	1	0	0	0	0	0	0	0	0	1	0	1	1	2	1
SOWE_Methylophilaceae_Methylopumilus_universalis_77	1.47468	1.18921	1.10704	0.00457253	0.00418903	0.00128568	1.08695e-05	0.000151694	0.000165214	5.03739e-05	0.000140489	0.000217356	0	0	0	3	2	0	0	1	0	1	1	2	1	0	1	2
SOWE_Methylophilaceae_None_85	1.0167	0.977051	0.837348	0.0494467	0.0481067	0.0411423	0.0193595	0.0192758	0.0212017	0.0175673	0.0130923	0.0144454	0	0	0	0	1	0	1	1	0	0	0	1	0	1	2	2
SOWE_Microbacteriaceae_Rhodoglobus_sp004297555_166	0.110393	0.162944	0.234062	0.610729	0.586495	0.592391	0.134001	0.173364	0.237226	0.454752	0.299567	0.169923	0	1	5	3	8	0	24	11	6	3	8	6	2	1	0	1
SOWE_Moraxellaceae_Agitococcus_sp002333125_59	0.733549	0.620787	0.691248	2.91196	2.94688	2.76872	1.40951	1.24593	1.49801	1.34418	1.10122	1.07729	1	0	0	0	0	0	2	2	4	3	0	3	0	1	1	0
SOWE_Moraxellaceae_Alkanindiges_sp001982605_78	0.00169383	0.00245614	0.00192132	0.143058	0.150066	0.088286	0.681861	0.474712	0.35657	0.4196	0.123923	0.629366	1	1	1	2	2	0	4	3	1	1	5	2	1	1	1	1
SOWE_Moraxellaceae_HYN0046_sp003351745_131	0.5822	0.534093	0.491405	0.656431	0.672146	0.826399	2.47686	2.64563	1.48035	4.0744	2.31487	7.20746	0	1	3	3	3	0	8	5	5	2	0	3	0	2	0	1
SOWE_Moraxellaceae_HYN0046_sp003351745_176	0.650232	0.591337	0.567054	1.87374	1.9614	2.20956	6.77899	6.70607	3.87786	17.9117	11.0972	32.8668	2	3	1	1	2	2	8	6	2	0	1	3	1	0	0	1
SOWE_Moraxellaceae_None_214	0.233223	0.159851	0.170396	3.40862	3.39251	4.12637	2.43709	1.64111	1.57729	1.97229	2.0672	1.94806	0	1	2	3	1	1	1	2	2	2	0	2	0	1	0	0
SOWE_Moraxellaceae_None_27	0.0008835	0.0017712	0.000984449	0.0500309	0.0501203	0.0352984	0.491461	0.445001	0.378033	0.774057	0.723183	1.60493	1	2	0	0	1	1	4	2	4	1	1	1	0	0	1	1
SOWE_Moraxellaceae_None_3	0.00260913	0.00164163	0.00195216	2.0837	2.00948	1.64581	0.534437	0.404108	0.298995	0.342188	0.180558	0.1224	0	0	2	4	5	0	4	2	4	1	4	2	1	0	1	1
SOWE_Moraxellaceae_UBA2031_sp002333145_4	0.110996	0.133512	0.136355	0.533884	0.559379	0.578477	0.286288	0.285239	0.227	0.879179	0.541215	1.64802	5	1	3	7	1	0	12	5	5	2	7	4	1	1	1	1
SOWE_Moraxellaceae_UBA2031_sp003543245_56	0.37025	0.487748	0.484473	1.44276	1.53484	1.47005	1.28339	1.49672	1.24446	5.15856	3.48002	10.5152	3	4	2	3	6	0	19	13	13	3	7	5	0	0	1	2
SOWE_Nannocystaceae_Enhygromyxa_salina_31	0.0434204	0.0609187	0.151967	1.73712	1.67886	1.60902	0.20991	0.563134	0.966193	0.852737	0.31571	0.110849	0	1	1	6	9	0	22	7	5	3	7	4	0	1	1	1
SOWE_Nanopelagicaceae_Planktophila_limnetica_197	2.79092	2.9956	2.87225	3.05528e-05	8.04377e-05	0.000183314	0	0	0	0	5.91087e-05	2.06249e-05	0	0	2	9	1	0	4	2	1	1	2	1	2	1	2	0
SOWE_Nitrososphaeraceae_TA-21_sp005877345_106	0.589621	0.416048	0.3901	0.477686	0.490864	0.474931	0.320765	0.2464	0.303631	0.341161	0.296977	0.356841	0	0	3	2	0	0	1	1	0	0	0	0	0	2	0	0
SOWE_Nitrospiraceae_Nitrospira_sp900170025_162	0.0390261	0.0430715	0.0661	0.78225	0.774301	0.673878	0.195838	0.281846	0.368765	0.401909	0.248206	0.194482	0	0	4	1	1	0	3	3	2	1	3	0	0	0	2	0
SOWE_Nitrospiraceae_None_97	0.0195339	0.0194983	0.0225237	1.00267	0.965045	0.84565	0.125804	0.240854	0.298743	0.558754	0.210569	0.146438	0	0	4	1	4	0	2	1	0	2	0	2	1	1	1	3
SOWE_None_None_104	0.0860707	0.0490572	0.0475619	1.58909	1.78784	0.653307	0.015215	0.0109	0.616085	0.0337344	0.0253828	0.00963915	0	0	0	0	0	0	0	0	0	0	0	0	1	1	1	1
SOWE_None_None_105	0.698023	0.658361	0.630496	0.235987	0.229847	0.294093	0.194726	0.143055	0.101707	0.225295	0.228625	0.301359	0	2	1	2	1	0	2	2	1	1	0	2	0	1	1	0
SOWE_None_None_113	0.273277	0.223496	0.274088	0.341185	0.344303	0.276519	0.124827	0.126788	0.138753	0.239155	0.169008	0.163509	0	0	0	0	0	0	0	0	0	0	2	1	0	0	0	0
SOWE_None_None_119	0.00900324	0.00759819	0.012284	0.579113	0.644198	0.599606	0.124813	0.313731	0.270707	0.483451	0.0788567	0.0468581	0	0	2	1	3	0	2	1	1	1	1	1	1	0	1	1
SOWE_None_None_122	0.000173597	0.0388578	0.0394113	0.669571	0.631466	0.711577	0.151194	0.213117	0.261676	0.342377	0.217929	0.185426	0	0	2	4	9	0	4	4	1	3	6	1	0	3	0	1
SOWE_None_None_125	0.0405796	0.0279271	0.0307797	0.516399	0.464081	0.349456	0.0952146	0.217985	0.346538	0.189182	0.116676	0.0866741	1	0	0	0	0	0	1	2	0	2	1	0	0	0	1	0
SOWE_None_None_129	0.0346524	0.0290021	0.044729	0.805956	0.735576	0.664629	0.135261	0.138752	0.194429	0.368027	0.242204	0.200547	0	0	7	5	5	0	11	6	4	1	4	2	1	1	0	1
SOWE_None_None_130	0.133912	0.174832	0.190247	0.472862	0.453764	0.417016	0.116537	0.175012	0.205171	0.253972	0.161313	0.128995	0	0	4	5	2	0	10	6	3	1	6	3	0	0	0	0
SOWE_None_None_132	0.028264	0.0187436	0.0209113	0.995747	1.02226	0.796571	0.146379	0.202419	0.347737	0.501739	0.293527	0.191893	0	0	0	0	1	0	1	1	0	1	1	1	1	1	0	1
SOWE_None_None_148	0.0265122	0.0281054	0.0513476	0.565034	0.562412	0.518121	0.0769714	0.105249	0.149477	0.227633	0.129575	0.11599	0	1	10	4	8	0	10	6	3	0	10	2	1	3	2	2
SOWE_None_None_157	1.13054	0.530556	0.472173	0.621643	0.636778	0.650499	1.23554	1.23865	0.992411	1.99507	2.37404	1.96196	0	0	0	0	0	0	0	1	0	1	0	0	0	1	1	0
SOWE_None_None_163	0.0373908	0.0498342	0.0484182	0.238501	0.237577	0.304084	0.387172	0.428649	0.388692	0.239871	0.290847	0.316681	2	6	7	7	19	0	14	11	5	3	24	2	2	2	0	2
SOWE_None_None_167	0.240373	0.313935	0.37507	0.582436	0.550484	0.529917	0.180988	0.241546	0.275609	0.38723	0.241082	0.201787	1	4	3	6	12	0	24	15	8	3	12	6	1	1	1	1
SOWE_None_None_168	0.0220407	0.0139033	0.0272993	0.918631	0.854498	0.768084	0.167088	0.313296	0.381275	0.379632	0.195621	0.15943	1	4	16	7	31	0	52	40	15	4	43	7	1	1	0	1
SOWE_None_None_17	1.26244	0.947868	0.871094	0.200546	0.192259	0.165882	0.292471	0.0795467	0.0801178	0.185954	0.164174	0.153273	1	4	8	6	13	0	11	5	6	2	9	3	1	0	0	1
SOWE_None_None_170	0.0845134	0.116165	0.151888	1.34568	1.30818	1.3081	0.374064	0.534093	0.69498	0.74256	0.523763	0.41819	0	0	0	0	0	0	0	0	0	0	0	0	2	1	1	1
SOWE_None_None_174	0.155527	0.112396	0.105304	0.592517	0.631277	0.539348	0.517886	0.734326	0.653469	0.249542	0.283115	0.285497	0	0	3	0	1	2	0	1	0	1	0	2	1	1	1	1
SOWE_None_None_18	3.20909	2.47957	1.78602	0.175485	0.159438	0.0810284	0.0153319	0.0524971	0.0469635	0.0550601	0.0484981	0.0378594	0	0	0	0	0	0	1	0	0	1	0	0	0	0	0	0
SOWE_None_None_187	0.0100881	0.00660316	0.00780261	0.674886	0.744027	0.94013	0.0451603	0.0395339	0.069487	0.119218	0.114198	0.0721852	0	0	0	0	1	0	0	0	0	0	0	0	1	1	1	1
SOWE_None_None_190	0.000135218	0.0024346	0.00174711	0.597151	0.596888	0.550859	0.0771559	0.16413	0.189411	0.262988	0.148389	0.088462	0	1	0	0	1	0	4	3	0	2	1	4	2	1	2	2
SOWE_None_None_196	0.0447122	0.0265676	0.0284137	0.689881	0.652196	0.548447	0.178618	0.231887	0.306978	0.301493	0.199587	0.167034	0	0	0	0	1	0	0	2	0	2	0	2	2	0	1	2
SOWE_None_None_199	0.00755089	0.0107706	0.0106648	0.542036	0.543417	0.647345	0.146672	0.165149	0.108903	0.290447	0.239079	0.274905	0	5	7	7	15	0	19	15	2	2	16	4	0	1	1	0
SOWE_None_None_20	0.0660917	0.0423712	0.0530893	0.361432	0.476661	0.380243	0.112635	0.142057	0.165339	0.228884	0.134935	0.109231	0	0	0	1	0	0	1	1	0	0	0	3	1	0	0	1
SOWE_None_None_32	2.73883	2.13563	1.9054	0.00998549	0.0108308	0.0109501	0.00307595	0.00360119	0.00406854	0.00485164	0.00367049	0.00342263	0	2	1	5	1	0	1	1	1	2	1	2	1	1	1	2
SOWE_None_None_61	3.03242	1.88038	1.78668	0.112567	0.119824	0.0910352	0.0391482	0.0351932	0.0444072	0.046225	0.0314659	0.0292538	0	0	0	1	0	0	0	0	0	0	0	0	0	0	0	1
SOWE_None_None_63	0.044203	0.0229899	0.0215259	0.808022	0.857706	0.628109	0.0981916	0.363497	0.379382	0.345802	0.137895	0.0769816	1	0	1	4	2	0	6	6	1	4	0	3	0	0	0	2
SOWE_None_None_75	0.0685631	0.0740486	0.0968402	0.590305	0.593554	0.502824	0.215508	0.219369	0.298769	0.255102	0.217125	0.149808	0	0	3	3	2	0	6	4	1	3	4	1	1	1	1	1
SOWE_None_None_84	0.185933	0.0934825	0.0840154	1.81408	1.87314	1.36887	0.255836	0.698636	0.980199	0.662289	0.33894	0.228416	1	0	0	1	1	0	0	1	1	3	0	3	0	0	1	0
SOWE_None_None_90	1.60076	2.20994	2.23021	0.218062	0.228061	0.243649	0.0557849	0.0530652	0.0673417	0.0869605	0.0605148	0.0581946	0	1	8	2	4	1	6	4	3	4	5	5	2	3	0	3
SOWE_None_None_95	0.0543215	0.0733737	0.0928705	0.803527	0.77078	0.804913	0.237082	0.285585	0.357088	0.47665	0.316569	0.238795	0	2	4	8	6	1	11	9	3	1	14	2	2	0	0	1
SOWE_None_None_98	0.685722	0.48986	0.471674	0.581984	0.62071	0.536545	0.274751	0.244427	0.30306	0.31682	0.30723	0.269678	3	0	2	5	2	0	4	3	4	2	0	4	1	1	2	1
SOWE_Opitutaceae_Lacunisphaera_sp900104925_46	0.114032	0.157097	0.191136	1.04824	1.00756	0.93693	0.26645	0.382828	0.493169	0.490153	0.243863	0.231539	0	0	6	3	4	0	4	1	0	1	2	1	2	1	1	1
SOWE_Opitutaceae_None_76	0.0997177	0.113799	0.136191	0.57321	0.528766	0.457608	0.201251	0.222871	0.306411	0.254675	0.139259	0.12313	0	0	3	2	1	0	2	1	0	0	1	0	0	0	0	1
SOWE_Palsa-1005_REAM01_sp004293675_182	0.0814351	0.10622	0.120008	0.649068	0.648043	0.631223	0.254727	0.370851	0.334315	0.749342	0.369293	0.260798	0	1	3	5	7	0	6	3	4	5	6	2	1	1	1	1
SOWE_Palsa-1005_REAM01_sp004293675_29	0.0618416	0.0781669	0.106804	1.03043	1.01234	1.08867	0.203979	0.407637	0.431915	0.638273	0.354555	0.208317	1	0	2	3	6	0	16	12	8	4	8	6	1	1	1	2
SOWE_Polyangiaceae_None_123	0.0815562	0.107124	0.136602	0.539365	0.48262	0.495317	0.151097	0.204958	0.253829	0.314171	0.192129	0.154084	0	5	4	4	8	0	26	15	8	2	9	3	0	0	1	1
SOWE_Polyangiaceae_None_82	0.0174246	0.0197047	0.0750928	0.788812	0.703728	0.73492	0.149607	0.192366	0.193797	0.519259	0.255768	0.196118	0	0	12	9	13	0	34	20	16	3	14	3	3	1	1	4
SOWE_Polyangiaceae_Polyangium_fumosum_181	0.0793995	0.10823	0.156545	0.796986	0.771054	0.732285	0.156384	0.275726	0.273225	0.593707	0.30454	0.19709	0	4	10	6	6	0	29	8	5	3	15	4	0	1	1	1
SOWE_Polyangiaceae_Polyangium_fumosum_34	0.0246239	0.0310619	0.178122	0.75413	0.690422	0.871196	0.0145413	0.0617286	0.162761	0.657415	0.131481	0.0154756	0	0	3	4	8	0	17	9	7	3	8	4	0	1	1	2
SOWE_Propionibacteriaceae_Micropruina_glycogenica_204	0.0223536	0.0293833	0.0735534	0.64507	0.532268	0.541511	0.0782	0.121028	0.168095	0.430789	0.163995	0.16067	0	0	6	4	8	0	7	5	1	1	1	1	0	0	0	0
SOWE_Pseudomonadaceae_None_140	0.142884	0.198765	0.209755	1.87288	1.93798	2.61616	7.24744	5.99251	7.17705	0.641967	0.595007	0.622161	3	1	6	10	9	0	13	10	7	3	8	9	1	2	1	4
SOWE_Pseudomonadaceae_None_158	0.0316105	0.0421804	0.0460408	0.278714	0.277447	0.427567	1.35707	1.10158	1.44532	0.096531	0.0844404	0.086591	2	3	4	9	8	1	19	11	17	3	7	3	2	0	0	3
SOWE_Pseudomonadaceae_None_79	0.621638	0.864026	0.961011	5.76991	5.85085	8.08023	48.7647	39.2208	49.8328	1.6745	1.55238	1.71362	0	2	5	4	2	0	6	5	4	2	8	1	1	1	0	0
SOWE_Rhabdochlamydiaceae_Rhabdochlamydia_sp901000775_22	0.867941	0.663751	0.514468	0.255442	0.232895	0.123656	0.0337634	0.0484803	0.0363884	0.575268	0.0735996	0.0953639	0	0	0	0	0	0	0	0	0	0	0	0	1	1	0	1
SOWE_Rhodanobacteraceae_Dokdonella_sp001899855_19	0.399326	0.545165	0.688339	2.34158	2.26316	2.15589	0.419013	0.747507	1.09738	1.5574	0.819864	0.555317	1	1	4	5	4	2	11	5	4	3	7	4	1	1	1	2
SOWE_Rhodobacteraceae_None_143	0.0337067	0.0396893	0.0478907	0.675872	0.649433	0.67205	0.245367	0.210816	0.24347	1.33717	0.922567	0.740524	3	7	10	18	6	0	8	5	6	3	7	6	1	1	1	3
SOWE_Rhodobacteraceae_Pseudorhodobacter_sp000176015_108	0.0152063	0.0164542	0.0186171	0.614277	0.586309	0.716235	0.264876	0.167818	0.182922	1.66315	2.09713	1.81182	1	2	6	7	6	0	6	5	2	6	9	4	0	1	1	0
SOWE_Rhodocyclaceae_Azonexus_aromatica_205	0.0370751	0.0457831	0.0629526	0.772709	0.784456	0.961386	1.15472	1.05083	1.10251	1.65778	2.10698	2.2632	0	0	1	2	3	1	2	2	1	1	1	2	2	0	1	0
SOWE_Rhodocyclaceae_None_10	0.172071	0.211747	0.214445	1.29179	1.24	1.12496	0.321327	0.454462	0.731259	0.567911	0.298805	0.300856	1	0	7	4	10	0	16	7	6	4	14	4	2	1	1	1
SOWE_Rhodocyclaceae_None_14	0.163474	0.202905	0.200881	0.642547	0.628961	0.557623	0.197147	0.243864	0.381427	0.405991	0.200323	0.191115	2	2	5	6	9	0	15	12	7	4	16	5	1	1	0	1
SOWE_Rhodocyclaceae_None_152	0.0887768	0.113966	0.248841	4.88337	4.67216	4.17793	1.19654	1.67248	2.15355	2.70053	1.80526	1.55758	0	0	1	5	6	1	6	5	4	4	9	5	1	0	0	1
SOWE_Rhodocyclaceae_None_23	0.0109156	0.0141354	0.0239536	0.907641	0.866185	0.76623	0.252358	0.403686	0.537592	0.590385	0.377118	0.260401	0	0	1	2	10	1	16	12	2	4	16	7	1	1	1	1
SOWE_Rhodocyclaceae_None_89	0.0507213	0.067151	0.0835071	0.738323	0.714912	0.710419	0.161637	0.236414	0.342347	0.325904	0.198897	0.174743	0	2	7	3	13	1	14	8	1	3	19	3	0	0	1	0
SOWE_Rhodocyclaceae_Zoogloea_ramigera_134	0.0797302	0.0945699	0.146542	1.94169	1.89124	1.87565	0.707732	0.871658	1.02429	1.16952	0.834415	0.747955	0	1	2	2	8	0	11	9	6	2	7	2	2	1	0	0
SOWE_Rhodocyclaceae_Zoogloea_ramigera_195	0.442198	0.709803	0.782994	1.72171	1.71213	2.08675	1.69883	1.29672	1.32113	1.1628	1.3167	1.20244	0	0	4	4	5	0	5	4	1	3	11	4	1	1	0	1
SOWE_Saprospiraceae_Haliscomenobacter_hydrossis_153	0.0297865	0.0324932	0.046214	0.548349	0.586742	0.490383	0.080098	0.110193	0.158584	0.242329	0.126739	0.0834594	0	5	11	11	24	0	50	32	14	5	27	11	1	1	1	1
SOWE_Saprospiraceae_OLB8_sp001567405_112	0.0701263	0.035609	0.0561297	0.467492	0.458079	0.415609	0.161423	0.136514	0.144615	0.905245	0.448536	0.311443	0	6	7	9	12	0	36	22	10	5	19	8	1	0	1	1
SOWE_SG8-38_SG8-38_sp001303415_13	0.16429	0.220024	0.282207	1.02252	0.950894	0.902222	0.246691	0.346152	0.492945	0.559146	0.344582	0.274282	0	0	1	1	1	0	1	0	1	0	0	3	0	1	1	2
SOWE_SG8-38_UBA1660_sp002320815_51	0.325996	0.387134	0.49444	2.21945	2.13157	2.05073	0.497002	0.869746	1.0468	1.13524	0.672786	0.500801	1	0	1	2	0	0	2	2	0	1	1	3	1	1	0	1
SOWE_Sphingobacteriaceae_None_146	0.0828818	0.0360834	0.0305019	0.2058	0.174806	0.219479	0.284534	0.242958	0.187442	0.311969	0.363754	0.354661	0	0	0	1	0	0	0	0	0	0	0	1	0	0	1	0
SOWE_Sphingomonadaceae_None_110	0.0436311	0.0401298	0.0369776	0.820203	0.742936	0.822557	0.335258	0.348587	0.300445	0.497639	0.520945	0.578504	0	2	6	5	12	0	20	13	1	2	12	7	1	0	1	0
SOWE_Sphingomonadaceae_None_2	0.0650895	0.0641652	0.0645551	1.15057	1.13037	1.15108	0.293467	0.476426	0.62492	0.66331	0.387101	0.305398	0	5	10	13	20	0	32	26	4	3	20	7	1	1	1	2
SOWE_Sphingomonadaceae_None_67	0.084543	0.0767019	0.0664781	1.17832	1.18766	1.3073	0.504174	0.602379	0.590198	0.849673	1.054	1.01086	0	1	3	5	5	0	4	2	2	0	1	3	1	1	0	2
SOWE_Sphingomonadaceae_Polymorphobacter_sp004681125_115	0.0844669	0.119797	0.156762	0.691955	0.678071	0.736834	0.498164	0.383115	0.491627	0.564663	0.44553	0.466784	0	1	2	4	9	0	5	2	4	3	8	1	2	1	0	0
SOWE_Sphingomonadaceae_Sphingorhabdus_contaminans_87	0.0171032	0.0153015	0.0136031	0.544928	0.509155	0.484071	0.152567	0.206901	0.239224	0.330994	0.357592	0.308516	0	0	5	10	7	0	8	6	1	2	9	4	0	0	1	3
SOWE_Spirosomaceae_Arcicella_aurantiaca_48	0.00814519	0.00366232	0.00502523	0.592793	0.613933	0.607383	0.169464	0.12122	0.106585	0.453115	0.506799	0.5497	0	0	0	1	3	0	1	1	2	4	2	2	1	1	1	0
SOWE_Spirosomaceae_Arcicella_aurantiaca_54	0.0446846	0.0318814	0.0276628	0.508199	0.549429	0.537492	0.541519	0.262919	0.183388	1.03931	1.09027	1.14671	0	1	1	2	0	0	0	1	1	1	0	3	1	1	0	1
SOWE_Spirosomaceae_Arcicella_aurantiaca_71	0.0637893	0.0492406	0.0388585	0.459938	0.480047	0.526493	0.111968	0.0491882	0.046683	0.446987	0.666708	0.523156	1	1	1	3	1	0	3	3	2	1	0	3	1	1	1	1
SOWE_Spirosomaceae_Flectobacillus_major_26	0.0309655	0.00887239	0.0135338	4.05395	4.4968	4.20815	1.43018	0.657127	0.469519	2.52823	3.05907	2.81788	0	0	0	1	1	0	2	2	0	1	0	3	1	1	1	2
SOWE_Spirosomaceae_None_201	0.009437	0.00384449	0.00617158	0.492878	0.514888	0.536502	0.195759	0.123194	0.096213	0.333606	0.406926	0.444209	0	0	1	3	1	0	1	1	3	0	0	1	1	2	2	0
SOWE_Spirosomaceae_None_73	0.195103	0.122922	0.112566	0.635586	0.645483	0.751267	0.0811443	0.0721947	0.0607369	0.168011	0.209305	0.132174	0	1	0	2	0	0	1	0	2	1	0	1	2	2	1	1
SOWE_Streptococcaceae_None_62	0.000157469	0.00113335	0.00111171	0.586086	0.570663	0.551749	0.129421	0.0840295	0.0990881	0.170497	0.175007	0.172898	1	0	1	3	1	0	3	3	1	0	0	1	1	1	1	3
SOWE_Thiotrichaceae_Thiolinea_eikelboomii_6	0.0506738	0.0728496	0.0558646	1.77106	1.7564	1.6014	0.16327	0.189665	0.518429	0.540511	0.254879	0.121944	0	5	1	19	4	0	8	5	4	1	4	5	1	1	1	1
SOWE_Turneriellaceae_Turneriella_parva_50	0.10532	0.126384	0.142212	0.62747	0.57255	0.508783	0.149113	0.213773	0.307669	0.300516	0.182164	0.16889	0	0	6	8	6	0	13	11	5	0	11	1	1	2	1	2
SOWE_UBA10799_UBA10799_sp003452655_57	0.22324	0.189227	0.219254	0.520102	0.483054	0.48497	0.115357	0.0934127	0.1354	0.238811	0.222378	0.18844	0	0	10	1	2	0	8	5	4	3	8	4	1	1	1	2
SOWE_UBA11063_UBA11063_sp003963245_60	3.20049	2.27615	2.11719	2.17194	2.2323	1.96398	0.790278	0.941435	0.975113	1.36429	1.20661	1.05466	0	0	1	1	1	0	0	0	0	0	0	0	1	2	0	2
SOWE_UBA2999_Gp6-AA45_sp003222535_7	0.04114	0.0405206	0.0658257	1.84584	1.76116	1.51772	0.321514	0.464135	0.47609	0.758027	0.349033	0.249661	0	1	5	4	7	0	6	5	3	2	7	3	1	3	1	1
SOWE_UBA4408_UBA4408_sp002389785_40	0.115481	0.0803929	0.0930294	0.812466	0.80933	0.696132	0.155002	0.248119	0.313221	0.342544	0.168375	0.122707	1	0	1	0	3	0	2	2	0	0	0	1	0	2	1	1
SOWE_UBA7239_UBA7239_sp002333095_194	0.0665547	0.0741494	0.0789861	0.58148	0.590514	0.567117	0.31751	0.1982	0.308192	0.26683	0.164733	0.158307	0	1	2	4	4	0	4	1	5	2	5	4	1	1	2	0
SOWE_UBA7239_UBA7239_sp002333095_80	0.0495426	0.0562195	0.0560069	0.613777	0.625127	0.545075	0.155215	0.214044	0.250803	0.323272	0.205266	0.161586	0	1	4	1	1	1	6	2	0	0	2	1	1	3	0	1
SOWE_UBA953_None_55	6.49653	8.58673	8.8139	0.111953	0.109216	0.123197	0.0764584	0.0735598	0.0832933	0.0598721	0.0527693	0.0579064	0	0	1	0	2	0	2	0	0	0	2	0	2	1	0	2
SOWE_UBA953_UBA8828_sp003485955_16	2.58357	3.09993	3.10045	0.00935175	0.00962069	0.00938376	0.00452647	0.00327712	0.00464782	0.00339448	0.00390349	0.00329683	0	0	2	0	0	0	1	1	1	0	2	1	1	1	2	1
SOWE_UBA953_UBA953_sp002293065_25	2.30261	3.09321	3.09416	0.0332541	0.0347663	0.0373054	0.0215426	0.0219585	0.0267913	0.0160592	0.0172631	0.0174939	0	0	2	0	3	0	1	0	0	0	1	0	0	2	1	2
SOWE_UBA955_UBA955_sp002293105_36	3.08602	3.09833	3.20545	0.0353286	0.0328631	0.0390255	0.0058595	0.00829267	0.00842322	0.0141332	0.00969472	0.0123402	1	0	0	2	2	0	2	2	0	2	4	2	1	0	1	2
SOWE_Verrucomicrobiaceae_None_127	0.0499041	0.0651536	0.0780105	0.575194	0.544211	0.453094	0.110205	0.186376	0.222665	0.25495	0.127468	0.0885257	0	0	7	1	2	0	2	1	0	0	2	1	1	1	0	3
SOWE_Verrucomicrobiaceae_Prosthecobacter_sp003506995_188	0.520853	0.716997	0.729381	0.521839	0.517494	0.491143	0.138132	0.170517	0.216318	0.300216	0.181716	0.131286	0	0	4	0	0	0	0	0	0	0	1	0	1	0	0	0
SOWE_Weeksellaceae_Kaistella_chaponense_28	0.0324976	0.0170679	0.0195507	0.923801	0.972244	0.927486	0.557247	0.777998	0.485343	1.22537	0.806232	0.753672	0	1	1	2	2	0	2	2	0	2	1	2	1	1	1	1
SOWE_Weeksellaceae_None_12	0.000386493	0.000182332	0.000192423	0.286855	0.353386	0.0391139	0.0369249	0.130641	0.194476	0.367348	2.14017	0.716392	0	0	0	1	1	0	2	2	1	2	2	1	1	1	1	2
SOWE_Xanthomonadaceae_Arenimonas_oryziterrae_91	0.330182	0.403644	0.463709	3.62857	3.60751	3.05627	0.618751	1.13545	1.5905	1.55333	0.984647	0.78651	1	1	4	3	5	0	2	1	0	1	2	2	1	0	1	1
SOWE_Xanthomonadaceae_Arenimonas_sp001801685_94	0.482895	0.665521	0.708245	0.686701	0.679255	0.82512	0.413983	0.477211	0.466941	0.38548	0.303846	0.348946	1	1	3	6	9	0	12	8	6	2	10	4	2	1	2	2
SOWE_Xanthomonadaceae_Thermomonas_sp006337105_164	0.251693	0.377764	0.449513	1.73835	1.67	1.60283	0.76195	0.858924	0.979349	2.12946	1.31225	0.879815	0	1	5	4	1	1	8	4	4	2	6	4	1	1	1	1

### Sheet: S5c
Supplementary Table S5c. Validation of the HMM-based search of target genes comparing with the PROKKA annotation of the 17 isolates genomes.
	Number of genes based on HMM search												Number of genes based on PROKKA annotation
	1	2	2	3	4	5	5	5	5	6	6	7	1	2	3	4	5	6	6	7	7	Count based on HMM search (by steps)							Count based on PROKKA annotation (by steps)
Isolate	alkB	alkJ	adh	alkH	fadD	fadE	acadm	acadl	dmdC	fadB	echA	fadA	alkane 1-monooxygenase	Alcohol dehydrogenase	Aldehyde dehydrogenase	Acyl-CoA ligase	Acyl-CoA dehydrogenase	Enoyl-CoA hydratase	3-hydroxyacyl-CoA dehydrogenase	acetyl-CoA C-acyltransferase	acetyl-CoA C-acetyltransferase	1	2	3	4	5	6	7	1	2	3	4	5	6	7
Alcanivorax borkumensis SK2	2	4	3	6	6	2	20	14	8	2	20	7	2	5	6	5	22	9	2	3	4	2	7	6	6	44	22	7	2	5	6	5	22	11	7
Alcanivorax dieselolei B5	3	4	14	15	40	1	44	34	19	3	44	10	3	14	15	35	49	24	3	5	8	3	18	15	40	98	47	10	3	14	15	35	49	27	13
Alcanivorax sp. 24	3	1	15	12	42	1	42	31	19	3	42	11	3	11	11	39	46	24	3	5	8	3	16	12	42	93	45	11	3	11	11	39	46	27	13
Alcanivorax xenomutans JC109	3	2	12	13	38	1	43	32	18	3	43	11	3	9	12	35	46	22	3	5	8	3	14	13	38	94	46	11	3	9	12	35	46	25	13
Halomonas sp. ATBC28	0	2	18	23	14	1	14	7	7	3	14	8	0	13	19	12	12	9	2	1	7	0	20	23	14	29	17	8	0	13	19	12	12	11	8
Halomonas sp. v046	0	5	10	26	8	1	8	4	5	4	8	6	0	7	25	9	8	13	1	2	4	0	15	26	8	18	12	6	0	7	25	9	8	14	6
Marinobacter nauticus v040	1	1	7	7	11	2	16	11	12	3	16	7	1	12	5	11	16	11	3	3	4	1	8	7	11	41	19	7	1	12	5	11	16	14	7
Marinobacter nauticus v112	1	1	6	7	11	2	17	11	12	3	17	7	1	10	4	12	12	10	3	2	3	1	7	7	11	42	20	7	1	10	4	12	12	13	5
Marinobacter salarius PS16	2	3	8	15	14	2	23	17	8	4	23	10	2	11	12	14	24	15	4	5	5	2	11	15	14	50	27	10	2	11	12	14	24	19	10
Marinobacter sp. PE14	2	4	6	9	13	2	23	18	10	5	23	9	2	8	7	13	23	18	3	4	5	2	10	9	13	53	28	9	2	8	7	13	23	21	9
Marinobacter sp. v032	2	2	8	8	10	2	21	11	9	4	21	10	2	5	7	7	23	13	4	6	4	2	10	8	10	43	25	10	2	5	7	7	23	17	10
Marinobacter sp. v034	2	4	8	9	15	2	19	14	7	4	19	8	2	9	7	15	20	12	3	4	4	2	12	9	15	42	23	8	2	9	7	15	20	15	8
Salinicola sp. v024	0	1	15	11	5	1	7	4	3	2	7	4	0	13	12	7	7	6	0	2	2	0	16	11	5	15	9	4	0	13	12	7	7	6	4
Vreelandella sp. H-I2	0	2	7	20	9	1	12	7	6	5	12	7	0	9	20	10	13	11	3	2	5	0	9	20	9	26	17	7	0	9	20	10	13	14	7
Vreelandella sp. v005	0	2	9	15	12	1	12	8	5	4	12	6	0	9	13	9	13	10	2	2	4	0	11	15	12	26	16	6	0	9	13	9	13	12	6
Vreelandella sp. v036	0	2	7	20	9	1	8	4	6	5	8	8	0	13	20	8	9	10	2	3	6	0	9	20	9	19	13	8	0	13	20	8	9	12	9
Vreelandella titanicae v035	0	2	14	19	15	1	14	7		3	14	7	0	15	17	13	15	10	3	2	7	0	16	19	15	22	17	7	0	15	17	13	15	13	9
																											et
