## Supplementary Table S1 for "Metabolic redundancy is required for microbial polyethylene assimilation"

### Sheet: Table S1
Supplementary Table S1. List of marine isolates from the alkane-degrading taxonomic families Alcanivoracaceae, Marinobacteraceae and Halomonadaceae.
Isolates	Reference	Origin	NCBI genome RefSeq assembly
Alcanivorax sp. 24	Zadjelovic et al. (2020)	Plastic debris (Pacific Ocean coast - Antofagasta, Chile)	ASM436022v1
Alcanivorax borkumensis SK2	Yakimov et al. (1998)	Sea water/sediment (North Sea coast - Isle of Borkum, Germany)	ASM936v1
Alloalcanivorax dieselolei B5	Liu and Shao (2005)	Oil contaminated surface sea water (Bohai Sea coast - Yellow River dock, China)	ASM30000v1
Alloalcanivorax xenomutans JC109	Rahul et al. (2014)	Sediment of shrimp cultivation pond (Laccadive Sea coast - Tamil Nadu, India)	GCF_900217905.1
Halomonas sp. ATBC28	Wright et al. (2020a)	Sea water (Atlantic Ocean coast - Plymouth Sound, UK) enriched with plasticizers	GCF_005937175.1
Halomonas sp. V036	This study	Contaminated sand after Prestige oil spill (Galicia, Spain)	GCA_052645395.1
Halomonas sp. V046	This study	Contaminated sand after Prestige oil spill (Galicia, Spain)	GCA_052645355.1
Marinobacter sp. PE14	This study	Sea water (Atlantic Ocean coast - Plymouth Sound, UK) enriched on PE	GCA_053566155.1
Marinobacter sp. V032 (V034)	This study	Contaminated sand after Prestige oil spill (Galicia, Spain)	GCA_052645435.1
Marinobacter nauticus V040	This study	Contaminated sand after Prestige oil spill (Galicia, Spain)	GCA_052645155.1
Marinobacter nauticus V112	This study	Contaminated sand after Prestige oil spill (Galicia, Spain)	GCA_052645235.1
Marinobacter salarius PS16	This study	Sea water (Atlantic Ocean coast - Plymouth Sound, UK) enriched on PS	GCA_053566135.1
Salinicola sp. V024	This study	Contaminated sand after Prestige oil spill (Galicia, Spain)	GCA_052645315.1
Vreelandella sp. H-I2	This study	Plastic debris (Pacific Ocean coast - Antofagasta, Chile)	GCA_052959335.1
Vreelandella sp. V005	This study	Contaminated sand after Prestige oil spill (Galicia, Spain)	GCA_052645115.1
Vreelandella titanicae V035	This study	Contaminated sand after Prestige oil spill (Galicia, Spain)	GCA_052645295.1
